# Phylogenomics defines *Streptofilum* as a novel deep branch of streptophyte algae

**DOI:** 10.1101/2024.03.08.584070

**Authors:** Vojtěch Žárský, Marek Eliáš

## Abstract

Streptophytes constitute a major organismal clade comprised of land plants (embryophytes) and several related green algal lineages. Their seemingly well-studied phylogenetic diversity was recently enriched by the discovery of *Streptofilum capillaum*, a simple filamentous alga forming a novel deep streptophyte lineage in a two-gene phylogeny^1^. A subsequent phylogenetic analysis of plastid genome-encoded proteins resolved *Streptofilum* as a sister group of nearly all known streptophytes, including Klebsormidiophyceae and Phragmoplastophyta (Charophyceae, Coleochaetophyceae, Zygnematophyceae, and embryophytes)^2^. In a stark contrast, another recent report, published in *Current Biology* by Bierenbroodspot et al.^3^, presented a phylogenetic analysis of 845 nuclear loci resolving *S. capillatum* as a member of Klebsormidiophyceae, nested among species of the genus *Interfilum*. Here we demonstrate that the latter result is an artefact stemming from an unrecognized contamination of the transcriptome assembly from *S. capillatum* by sequences from *Interfilum paradoxum*. When genuine *S. capillatum* sequences are employed in the analysis, the position of the alga in the nuclear genes-based tree fully agrees with the plastid genes-based phylogeny. The “intermediate” phylogenetic position of *S. capillatum* predicts it to possess a unique combination of derived and plesiomorphic traits, here exemplified, respectively, by the “Rho of plants” (ROP) signaling system and the cyanobacteria-derived plastidial transfer-messenger ribonucleoprotein complex (tmRNP). Our results underscore *S. capillatum* as a lineage pivotal for the understanding of the evolutionary genesis of streptophyte, and ultimately embryophyte, traits.
