## Supplementary material for "Phylogenomics defines *Streptofilum* as a novel deep branch of streptophyte algae": Table S1

### Sheet: Info
	Supplementary material to:
	Phylogenomics defines Streptofilum as a novel deep branch of streptophyte algae
	Table S1
	Sheet A	Phylogenomic datasets
	Sheet B	Comparative dataset
	Sheet C	Counts of shared orthologous groups recovered by Broccoli

### Sheet: A
	Phylogenomics dataset
	Source	Group	Original name	Corrected name	OGs (96)	OGs %	Aligned pos (24431)	Aligned pos %
	Bowles et al. 2024	Rhodophyta	Gracilariopsis_chorda	Gracilariopsis chorda	93	0.96875	21796	0.892145
	Bowles et al. 2024	Rhodophyta	Chondrus_crispus	Chondrus crispus	83	0.864583	20368	0.833695
	Bowles et al. 2024	Rhodophyta	Porphyridium_purpureum	Porphyridium purpureum	91	0.947917	20266	0.82952
	Bowles et al. 2024	Rhodophyta	Neosiphonia_japonica	Neosiphonia japonica	79	0.822917	18592	0.761
	Bowles et al. 2024	Rhodelphidia	Rhodelphis_marinus	Rhodelphis marinus	80	0.833333	18517	0.75793
	Bowles et al. 2024	Rhodophyta	Galdieria_sulphuraria	Galdieria sulphuraria	76	0.791667	17928	0.733822
	Bowles et al. 2024	Rhodophyta	Ceramium_kondoi	Ceramium kondoi	71	0.739583	17555	0.718554
	Bowles et al. 2024	Rhodophyta	Cyanidioschyzon_merolae	Cyanidioschyzon merolae	77	0.802083	16532	0.676681
	Bowles et al. 2024	Rhodelphidia	Rhodelphis_limneticus	Rhodelphis limneticus	69	0.71875	14666	0.600303
	Bowles et al. 2024	Rhodophyta	Mazzaella_japonica	Mazzaella japonica	56	0.583333	13220	0.541116
	Bowles et al. 2024	Rhodophyta	Galdieria_phlegrea	Galdieria phlegrea	71	0.739583	12333	0.504809
	Bowles et al. 2024	Rhodophyta	Symphyocladia_latiuscula	Symphyocladia latiuscula	57	0.59375	10434	0.42708
	Bowles et al. 2024	Rhodophyta	Pyropia_yezoensis	Pyropia yezoensis	26	0.270833	4488	0.183701
	Bowles et al. 2024	Glaucophyta	Gloeochaete_wittrockiana	Gloeochaete wittrockiana	88	0.916667	20789	0.850927
	Bowles et al. 2024	Glaucophyta	Glaucocystis_cf_nostochinearum	Glaucocystis cf nostochinearum	86	0.895833	20418	0.835741
	Bowles et al. 2024	Glaucophyta	Cyanophora_paradoxa	Cyanophora paradoxa	74	0.770833	13512	0.553068
	Bowles et al. 2024	Glaucophyta	Cyanoptyche_gloeocystis	Cyanoptyche gloeocystis	50	0.520833	9593	0.392657
	Bowles et al. 2024	Chlorophyta	Scherffelia_dubia	Scherffelia dubia	95	0.989583	23383	0.957104
	Bowles et al. 2024	Chlorophyta	Chaetopeltis_orbicularis	Chaetopeltis orbicularis	95	0.989583	23351	0.955794
	Bowles et al. 2024	Chlorophyta	Dunaliella_viridis_dumsii	Dunaliella viridis dumsii	95	0.989583	23321	0.954566
	Bowles et al. 2024	Chlorophyta	Botryococcus_sudeticus	Botryococcus sudeticus	94	0.979167	23319	0.954484
	Bowles et al. 2024	Chlorophyta	Chlamydomonas_reinhardtii	Chlamydomonas reinhardtii	94	0.979167	23276	0.952724
	Bowles et al. 2024	Chlorophyta	Volvox_carteri	Volvox carteri	94	0.979167	23152	0.947648
	Bowles et al. 2024	Chlorophyta	Brachiomonas_submarina	Brachiomonas submarina	94	0.979167	23102	0.945602
	Bowles et al. 2024	Chlorophyta	Stigeoclonium_helveticum	Stigeoclonium helveticum	93	0.96875	22996	0.941263
	Bowles et al. 2024	Chlorophyta	Uronema_belkae	Uronema belkae	94	0.979167	22951	0.939421
	Bowles et al. 2024	Chlorophyta	Heterochlamydomonas_inaequalis	Heterochlamydomonas inaequalis	93	0.96875	22913	0.937866
	Bowles et al. 2024	Chlorophyta	Dunaliella_tertiolecta-UTEX_LB	Dunaliella tertiolecta-UTEX LB	91	0.947917	22893	0.937047
	Bowles et al. 2024	Chlorophyta	Oedogonium_cardiacum	Oedogonium cardiacum	93	0.96875	22848	0.935205
	Bowles et al. 2024	Chlorophyta	Planophila_terrestris	Planophila terrestris	92	0.958333	22840	0.934878
	Bowles et al. 2024	Chlorophyta	Golenkinia_longispicula	Golenkinia longispicula	93	0.96875	22833	0.934591
	Bowles et al. 2024	Chlorophyta	Monomastix_opisthostigma	Monomastix opisthostigma	95	0.989583	22822	0.934141
	Bowles et al. 2024	Chlorophyta	Fritschiella_tuberosa	Fritschiella tuberosa	94	0.979167	22782	0.932504
	Bowles et al. 2024	Chlorophyta	Bryopsis_plumosa	Bryopsis plumosa	93	0.96875	22766	0.931849
	Bowles et al. 2024	Chlorophyta	Nephroselmis_olivacea	Nephroselmis olivacea	93	0.96875	22754	0.931358
	Bowles et al. 2024	Chlorophyta	Carteria_crucifera	Carteria crucifera	93	0.96875	22753	0.931317
	Bowles et al. 2024	Chlorophyta	Tetraselmis_cordiformis	Tetraselmis cordiformis	93	0.96875	22732	0.930457
	Bowles et al. 2024	Chlorophyta	Microthamnion_kuetzingianum-2_samples_combined	Microthamnion kuetzingianum	93	0.96875	22691	0.928779
	Bowles et al. 2024	Chlorophyta	Micromonas_pusilla_RCC299	Micromonas pusilla RCC299	95	0.989583	22666	0.927756
	Bowles et al. 2024	Chlorophyta	Percursaria_percursa	Percursaria percursa	91	0.947917	22618	0.925791
	Bowles et al. 2024	Chlorophyta	Neochloris_sp	Neochloris sp	90	0.9375	22610	0.925464
	Bowles et al. 2024	Chlorophyta	Botryococcus_terribilis	Botryococcus terribilis	91	0.947917	22599	0.925013
	Bowles et al. 2024	Chlorophyta	Ignatius_tetrasporus	Ignatius tetrasporus	92	0.958333	22592	0.924727
	Bowles et al. 2024	Chlorophyta	Ulva_mutabilis	Ulva mutabilis	93	0.96875	22574	0.92399
	Bowles et al. 2024	Chlorophyta	Chloropicon_primus	Chloropicon primus	95	0.989583	22486	0.920388
	Bowles et al. 2024	Chlorophyta	Chloromonas_tughillensis	Chloromonas tughillensis	91	0.947917	22465	0.919528
	Bowles et al. 2024	Chlorophyta	Cylindrocapsa_geminella	Cylindrocapsa geminella	91	0.947917	22446	0.918751
	Bowles et al. 2024	Chlorophyta	Phacotus_lenticularis	Phacotus lenticularis	92	0.958333	22439	0.918464
	Bowles et al. 2024	Chlorophyta	Ostreococcus_tauri_RCC4221	Ostreococcus tauri RCC4221	94	0.979167	22422	0.917768
	Bowles et al. 2024	Chlorophyta	Asteromonas_gracilis-2_samples_combined	Asteromonas gracilis	93	0.96875	22385	0.916254
	Bowles et al. 2024	Chlorophyta	Parachlorella_kessleri	Parachlorella kessleri	90	0.9375	22351	0.914862
	Bowles et al. 2024	Chlorophyta	Oedogonium_foveolatum	Oedogonium foveolatum	90	0.9375	22175	0.907658
	Bowles et al. 2024	Chlorophyta	Micractinium_conductrix	Micractinium conductrix	90	0.9375	22043	0.902255
	Bowles et al. 2024	Chlorophyta	Chlorella_sorokiniana	Chlorella sorokiniana	90	0.9375	22003	0.900618
	Bowles et al. 2024	Chlorophyta	Coccomyxa_pringsheimii	Coccomyxa pringsheimii	87	0.90625	21931	0.897671
	Bowles et al. 2024	Chlorophyta	Volvox_globator	Volvox globator	90	0.9375	21921	0.897262
	Bowles et al. 2024	Chlorophyta	Picochlorum_sp	Picochlorum sp	89	0.927083	21816	0.892964
	Bowles et al. 2024	Chlorophyta	Auxenochlorella_protethecoides	Auxenochlorella protethecoides	92	0.958333	21800	0.892309
	Bowles et al. 2024	Chlorophyta	Codium_fragile	Codium fragile	89	0.927083	21795	0.892104
	Bowles et al. 2024	Chlorophyta	Chlorococcum_microstigmaticum	Chlorococcum microstigmaticum	90	0.9375	21759	0.890631
	Bowles et al. 2024	Chlorophyta	Leptosira_obovata	Leptosira obovata	87	0.90625	21752	0.890344
	Bowles et al. 2024	Chlorophyta	Chloromonas_rosae	Chloromonas rosae	89	0.927083	21673	0.887111
	Bowles et al. 2024	Chlorophyta	Eudorina_elegans	Eudorina elegans	87	0.90625	21668	0.886906
	Bowles et al. 2024	Chlorophyta	Oogamochlamys_gigantea	Oogamochlamys gigantea	90	0.9375	21609	0.884491
	Bowles et al. 2024	Chlorophyta	Scenedesmus_dimorphus	Scenedesmus dimorphus	89	0.927083	21527	0.881135
	Bowles et al. 2024	Chlorophyta	Pedinomonas_tuberculata	Pedinomonas tuberculata	91	0.947917	21526	0.881094
	Bowles et al. 2024	Chlorophyta	Chlorella_variabilis	Chlorella variabilis	92	0.958333	21476	0.879047
	Bowles et al. 2024	Chlorophyta	Chloromonas_reticulata-2_samples_combined	Chloromonas reticulata	88	0.916667	21406	0.876182
	Bowles et al. 2024	Chlorophyta	Nephroselmis_pyriformis	Nephroselmis pyriformis	87	0.90625	21299	0.871802
	Bowles et al. 2024	Chlorophyta	Trebouxia_arboricola	Trebouxia arboricola	83	0.864583	21261	0.870247
	Bowles et al. 2024	Chlorophyta	Asterochloris_glomerata	Asterochloris glomerata	88	0.916667	21254	0.86996
	Bowles et al. 2024	Chlorophyta	Prasinoderma_coloniale	Prasinoderma coloniale	91	0.947917	21188	0.867259
	Bowles et al. 2024	Chlorophyta	Prasiola_crispa	Prasiola crispa	85	0.885417	21188	0.867259
	Bowles et al. 2024	Chlorophyta	Pandorina_morum	Pandorina morum	85	0.885417	21153	0.865826
	Bowles et al. 2024	Chlorophyta	Bathycoccus_prasinos	Bathycoccus prasinos	92	0.958333	21037	0.861078
	Bowles et al. 2024	Chlorophyta	Dolichomastix_tenuilepis	Dolichomastix tenuilepis	87	0.90625	21005	0.859768
	Bowles et al. 2024	Chlorophyta	Lobochlamys_segnis	Lobochlamys segnis	86	0.895833	20902	0.855552
	Bowles et al. 2024	Chlorophyta	Hafniomonas_reticulata	Hafniomonas reticulata	85	0.885417	20728	0.84843
	Bowles et al. 2024	Chlorophyta	Spermatozopsis_exsultans	Spermatozopsis exsultans	89	0.927083	20572	0.842045
	Bowles et al. 2024	Chlorophyta	Chlorella_sp_A99	Chlorella sp A99	91	0.947917	20532	0.840408
	Bowles et al. 2024	Chlorophyta	coccoid-prasinophyte (1kp sample name: XJGM)	coccoid prasinophyte	86	0.895833	20468	0.837788
	Bowles et al. 2024	Chlorophyta	Ankistrodesmus_sp	Ankistrodesmus sp	85	0.885417	20461	0.837502
	Bowles et al. 2024	Chlorophyta	Picochlorum_soloecismus	Picochlorum soloecismus	86	0.895833	20410	0.835414
	Bowles et al. 2024	Chlorophyta	Chlamydomonas_eustigma	Chlamydomonas eustigma	83	0.864583	20292	0.830584
	Bowles et al. 2024	Chlorophyta	Pyramimonas_parkeae	Pyramimonas parkeae	86	0.895833	20265	0.829479
	Bowles et al. 2024	Chlorophyta	Chlorosarcinopsis_halophila	Chlorosarcinopsis halophila	80	0.833333	20201	0.826859
	Bowles et al. 2024	Chlorophyta	Stephanosphaera_pluvialis	Stephanosphaera pluvialis	80	0.833333	20182	0.826082
	Bowles et al. 2024	Chlorophyta	Ostreococcus_lucimarinus	Ostreococcus lucimarinus	84	0.875	20180	0.826
	Bowles et al. 2024	Chlorophyta	Halochlorococcum_marinum	Halochlorococcum marinum	82	0.854167	20008	0.81896
	Bowles et al. 2024	Chlorophyta	Chromochloris_zofingiensis	Chromochloris zofingiensis	85	0.885417	19995	0.818427
	Bowles et al. 2024	Chlorophyta	Entocladia_endozoica	Entocladia endozoica	82	0.854167	19791	0.810077
	Bowles et al. 2024	Chlorophyta	Prasinococcus_capsulatus	Prasinococcus capsulatus	83	0.864583	19524	0.799149
	Bowles et al. 2024	Chlorophyta	Neochlorosarcina_sp	Neochlorosarcina sp	84	0.875	19517	0.798862
	Bowles et al. 2024	Chlorophyta	Pteromonas_angulosa	Pteromonas angulosa	80	0.833333	19340	0.791617
	Bowles et al. 2024	Chlorophyta	Caulerpa_lentillifera	Caulerpa lentillifera	83	0.864583	19281	0.789202
	Bowles et al. 2024	Chlorophyta	Dunaliella_salina	Dunaliella salina	86	0.895833	19142	0.783513
	Bowles et al. 2024	Chlorophyta	Chlamydomonas_bilatus-2_samples_combined	Chlamydomonas bilatus	78	0.8125	19054	0.779911
	Bowles et al. 2024	Chlorophyta	Scenedesmus_obliquus	Scenedesmus obliquus	77	0.802083	18707	0.765708
	Bowles et al. 2024	Chlorophyta	Prototheca_wickerhamii	Prototheca wickerhamii	80	0.833333	18636	0.762801
	Bowles et al. 2024	Chlorophyta	Acrosiphonia_sp	Acrosiphonia sp	79	0.822917	18593	0.761041
	Bowles et al. 2024	Chlorophyta	Bolbocoleon_piliferum	Bolbocoleon piliferum	78	0.8125	18449	0.755147
	Bowles et al. 2024	Chlorophyta	Tetraselmis_chui	Tetraselmis chui	77	0.802083	18379	0.752282
	Bowles et al. 2024	Chlorophyta	Chlamydomonas_noctigama	Chlamydomonas noctigama	77	0.802083	18170	0.743727
	Bowles et al. 2024	Chlorophyta	Cladophora_glomerata	Cladophora glomerata	88	0.916667	17567	0.719045
	Bowles et al. 2024	Chlorophyta	Neochloris_oleoabundans	Neochloris oleoabundans	71	0.739583	17383	0.711514
	Bowles et al. 2024	Chlorophyta	Spermatozopsis_similis	Spermatozopsis similis	76	0.791667	16965	0.694405
	Bowles et al. 2024	Chlorophyta	Haematococcus_pluvialis-2_samples_combined	Haematococcus pluvialis	71	0.739583	16904	0.691908
	Bowles et al. 2024	Chlorophyta	Helicodictyon_planctonicum	Helicodictyon planctonicum	71	0.739583	16668	0.682248
	Bowles et al. 2024	Chlorophyta	Chlamydomonas_cribrum	Chlamydomonas cribrum	77	0.802083	16655	0.681716
	Bowles et al. 2024	Chlorophyta	Botryococcus_braunii	Botryococcus braunii	73	0.760417	16212	0.663583
	Bowles et al. 2024	Chlorophyta	Picochlorum_renovo	Picochlorum renovo	78	0.8125	15936	0.652286
	Bowles et al. 2024	Chlorophyta	Chloromonas_subdivisa	Chloromonas subdivisa	69	0.71875	15099	0.618026
	Bowles et al. 2024	Chlorophyta	Monoraphidium_neglectum	Monoraphidium neglectum	76	0.791667	14387	0.588883
	Bowles et al. 2024	Chlorophyta	Volvox_aureus-2_samples_combined	Volvox aureus	52	0.541667	12165	0.497933
	Bowles et al. 2024	Chlorophyta	Aphanochaete_repens	Aphanochaete repens	17	0.177083	4036	0.1652
	Bowles et al. 2024	Mesostigmatophyceae	Mesostigma_viride	Mesostigma viride	83	0.864583	19034	0.779092
	1kp	Mesostigmatophyceae	Spirotaenia_minuta	Spirotaenia minuta	84	0.875	19693	0.806066
	Bowles et al. 2024	Chlorokybophyceae	Chlorokybus_atmophyticus	Chlorokybus melkonianii	95	0.989583	22745	0.930989
	Bierenbroodspot et al. 2024	Streptofilum	Streptofilum_capillatum	Streptofilum capillatum	55	0.572917	11259	0.460849
	Bowles et al. 2024	Klebsormidiophyceae	Klebsormidium_flaccidum	Klebsormidium nitens NIES-2285	96	1	23666	0.968687
	Bowles et al. 2024	Klebsormidiophyceae	Entransia_fimbriata	Entransia fimbriata	95	0.989583	23324	0.954689
	Bowles et al. 2024	Klebsormidiophyceae	Interfilum_paradoxum	Interfilum paradoxum	94	0.979167	23117	0.946216
	Bierenbroodspot et al. 2024	Klebsormidiophyceae	Klebsormidium_mucosum	Klebsormidium mucosum	66	0.6875	15403	0.630469
	Bierenbroodspot et al. 2024	Klebsormidiophyceae	Klebsormidium_deserticola_SAG-2650	Klebsormidium deserticola SAG-2650	66	0.6875	15343	0.628014
	Bierenbroodspot et al. 2024	Klebsormidiophyceae	Klebsormidium_crenulatum_SAG-3786	Klebsormidium crenulatum SAG-3786	65	0.677083	14400	0.589415
	Bierenbroodspot et al. 2024	Klebsormidiophyceae	Klebsormidium_africanum_SAG-2646	Klebsormidium africanum SAG-2646	63	0.65625	12128	0.496418
	Bierenbroodspot et al. 2024	Klebsormidiophyceae	Interfilum_2559	Interfilum 2559	44	0.458333	7135	0.292047
	Bierenbroodspot et al. 2024	Klebsormidiophyceae	Streptosarcina_costaricana	Streptosarcina costaricana	67	0.697917	14562	0.596046
	Bierenbroodspot et al. 2024	Klebsormidiophyceae	Klebsormidium_nitens	Klebsormidium nitens SAG-335-1a	63	0.65625	14449	0.591421
	Bierenbroodspot et al. 2024	Klebsormidiophyceae	Klebsormidium_crenulatum	Klebsormidium crenulatum	67	0.697917	14008	0.57337
	Bierenbroodspot et al. 2024	Klebsormidiophyceae	Interfilum_spec	Interfilum spec	64	0.666667	13772	0.56371
	Bierenbroodspot et al. 2024	Klebsormidiophyceae	Klebsormidium_karoense	Klebsormidium karoense	57	0.59375	13565	0.555237
	Bierenbroodspot et al. 2024	Klebsormidiophyceae	Klebsormidium_elegans	Klebsormidium elegans	63	0.65625	12077	0.494331
	Bierenbroodspot et al. 2024	Klebsormidiophyceae	Hormidiella_parvula	Hormidiella parvula	61	0.635417	11670	0.477672
	Bierenbroodspot et al. 2024	Klebsormidiophyceae	Interfilum_terricola	Interfilum terricola	55	0.572917	11315	0.463141
	Bierenbroodspot et al. 2024	Klebsormidiophyceae	Euastrum_affine	Euastrum affine	52	0.541667	10692	0.437641
	Bierenbroodspot et al. 2024	Klebsormidiophyceae	Klebsormidium_flaccidum_A1-1a	Klebsormidium flaccidum A1-1a	51	0.53125	9436	0.386231
	Bierenbroodspot et al. 2024	Klebsormidiophyceae	Klebsormidium_flaccidum_SAG-2307	Klebsormidium flaccidum SAG-2307	31	0.322917	6125	0.250706
	Bowles et al. 2024	Charophyceae	Chara_braunii	Chara braunii	80	0.833333	18521	0.758094
	Bowles et al. 2024	Charophyceae	Chara_vulgaris	Chara vulgaris	64	0.666667	13354	0.546601
	Bowles et al. 2024	Coleochaetophyceae	Coleochaete_irregularis	Coleochaete irregularis	92	0.958333	23126	0.946584
	Bowles et al. 2024	Coleochaetophyceae	Chaetosphaeridium_globosum	Chaetosphaeridium globosum	92	0.958333	22184	0.908027
	Bowles et al. 2024	Coleochaetophyceae	Coleochaete_scutata	Coleochaete scutata	91	0.947917	21884	0.895747
	Bowles et al. 2024	Zygnematophyceae	Zygnemopsis_sp	Zygnemopsis sp	96	1	23696	0.969915
	Bowles et al. 2024	Zygnematophyceae	Cylindrocystis_sp	Cylindrocystis sp	94	0.979167	23111	0.94597
	Bowles et al. 2024	Zygnematophyceae	Gonatozygon_kinahanii	Gonatozygon kinahanii	95	0.989583	23095	0.945315
	Bowles et al. 2024	Zygnematophyceae	Cylindrocystis_brebissonii-M2213	Cylindrocystis brebissonii-M2213	93	0.96875	22864	0.93586
	Bowles et al. 2024	Zygnematophyceae	Mesotaenium_kramstae	Mesotaenium kramstae	92	0.958333	22709	0.929516
	Bowles et al. 2024	Zygnematophyceae	Cylindrocystis_cushleckae	Cylindrocystis cushleckae	91	0.947917	22676	0.928165
	Bowles et al. 2024	Zygnematophyceae	Phymatodocis_nordstedtiana	Phymatodocis nordstedtiana	92	0.958333	22660	0.92751
	Bowles et al. 2024	Zygnematophyceae	Staurodesmus_convergens	Staurodesmus convergens	94	0.979167	22541	0.922639
	Bowles et al. 2024	Zygnematophyceae	Mesotaenium_braunii	Mesotaenium braunii	92	0.958333	22432	0.918178
	Bowles et al. 2024	Zygnematophyceae	Staurastrum_sebaldi	Staurastrum sebaldi	92	0.958333	22351	0.914862
	Bowles et al. 2024	Zygnematophyceae	Planotaenium_ohtanii	Planotaenium ohtanii	92	0.958333	22261	0.911178
	Bowles et al. 2024	Zygnematophyceae	Cosmocladium_cf_constrictum	Cosmocladium cf constrictum	91	0.947917	22133	0.905939
	Bowles et al. 2024	Zygnematophyceae	Onychonema_laeve	Onychonema laeve	92	0.958333	22128	0.905735
	Bowles et al. 2024	Zygnematophyceae	Penium_exiguum	Penium exiguum	89	0.927083	21986	0.899922
	Bowles et al. 2024	Zygnematophyceae	Cosmarium_tinctum	Cosmarium tinctum	89	0.927083	21609	0.884491
	Bowles et al. 2024	Zygnematophyceae	Cosmarium_granatum	Cosmarium granatum	90	0.9375	21578	0.883222
	Bowles et al. 2024	Zygnematophyceae	Roya_obtusa	Roya obtusa	88	0.916667	21561	0.882526
	Bowles et al. 2024	Zygnematophyceae	Micrasterias_fimbriata	Micrasterias fimbriata	89	0.927083	21384	0.875281
	Bowles et al. 2024	Zygnematophyceae	Mougeotia_sp	Mougeotia sp	87	0.90625	21296	0.871679
	Bowles et al. 2024	Zygnematophyceae	Cosmarium_subtumidum	Cosmarium subtumidum	87	0.90625	21025	0.860587
	Bowles et al. 2024	Zygnematophyceae	Spirogyra_sp	Spirogyra sp	88	0.916667	20575	0.842168
	Bowles et al. 2024	Zygnematophyceae	Mesotaenium_caldariorum	Mesotaenium caldariorum	78	0.8125	19751	0.80844
	Bowles et al. 2024	Zygnematophyceae	Mesotaenium_endlicherianum	Mesotaenium endlicherianum	80	0.833333	19000	0.7777
	Bowles et al. 2024	Zygnematophyceae	Staurodesmus_omearii	Staurodesmus omearii	78	0.8125	18972	0.776554
	Bowles et al. 2024	Zygnematophyceae	Netrium_digitus	Netrium digitus	78	0.8125	17867	0.731325
	Bowles et al. 2024	Zygnematophyceae	Bambusina_borreri	Bambusina borreri	72	0.75	15867	0.649462
	Bowles et al. 2024	Zygnematophyceae	Xanthidium_antilopaeum	Xanthidium antilopaeum	60	0.625	13597	0.556547
	Bowles et al. 2024	Zygnematophyceae	Cosmarium_ochthodes-ASW	Cosmarium ochthodes-ASW	62	0.645833	13173	0.539192
	Bowles et al. 2024	Zygnematophyceae	Spirotaenia_sp	Spirogloea muscicola	43	0.447917	6881	0.28165
	Bowles et al. 2024	Embryophyta	Marchantia_polymorpha	Marchantia polymorpha	91	0.947917	22540	0.922598
	Bowles et al. 2024	Embryophyta	Selaginella_moellendorffii	Selaginella moellendorffii	84	0.875	20478	0.838197
	Bowles et al. 2024	Embryophyta	Gnetum_monatum	Gnetum montanum	82	0.854167	20376	0.834022
	Bowles et al. 2024	Embryophyta	Anthoceros_angustus	Anthoceros angustus	81	0.84375	19405	0.794278
	Bowles et al. 2024	Embryophyta	Azolla_filiculoides	Azolla filiculoides	76	0.791667	17235	0.705456
	Bowles et al. 2024	Embryophyta	Fontinalis_antipyretica	Fontinalis antipyretica	72	0.75	16987	0.695305
	Bowles et al. 2024	Embryophyta	Salvinia_cucullata	Salvinia cucullata	72	0.75	16613	0.679997
	Bowles et al. 2024	Embryophyta	Arabidopsis_thaliana	Arabidopsis thaliana	61	0.635417	14496	0.593345
	Bowles et al. 2024	Embryophyta	Anthoceros_punctatus	Anthoceros punctatus	58	0.604167	14122	0.578036
	Bowles et al. 2024	Embryophyta	Pleurozium_schreberi	Pleurozium schreberi	50	0.520833	10738	0.439524
	Bowles et al. 2024	Embryophyta	Anthoceros_agrestis	Anthoceros agrestis	45	0.46875	10702	0.43805
	Bowles et al. 2024	Embryophyta	Pseudotsuga_menziesii	Pseudotsuga menziesii	37	0.385417	8057	0.329786
	References:
	1kp	One Thousand Plant Transcriptomes Initiative. One thousand plant transcriptomes and the phylogenomics of green plants." Nature. 2024 Oct;574(7780):679-685.
	Bowles et al. 2024	Bowles AM, Williamson CJ, Williams TA, Donoghue PC. Cryogenian origins of multicellularity in Archaeplastida. Genome Biology and Evolution. 2024 Feb;16(2):evae026.
	Bierenbroodspot et al. 2024	Bierenbroodspot MJ, Darienko T, de Vries S, Fürst-Jansen JM, Buschmann H, Pröschold T, Irisarri I, de Vries J. Phylogenomic insights into the first multicellular streptophyte. Current Biology. 2024 Feb 5;34(3):670-81.

### Sheet: B
	Comparative dataset
	Source	Group0	Species	Data type	Proteins count	Non-redundant proteins (90% identity) >= 200 amino acids	No Broccoli OGs shared with at least one other organism
	EukProt	Prasinodermophyta	Prasinoderma coloniale	Proteome	7139	5895	3299
	EukProt	Chlorophyta	Micromonas pusilla CCMP1545	Proteome	10242	7890	3729
	EukProt	Chlorophyta	Chlorella sorokiniana	Proteome	10384	8186	3717
	EukProt	Chlorophyta	Chlamydomonas schloesseri	Proteome	16268	13259	4310
	EukProt	Chlorophyta	Ulva mutabilis	Proteome	12920	9437	3572
	EukProt	Mesostigma+Chlorokybus	Mesostigma viride	Proteome	29795	15028	4491
	EukProt	Mesostigma+Chlorokybus	Chlorokybus atmophyticus	Proteome	9300	7298	4099
	Bierenbroodspot et al. 2024	Streptofilum	Streptofilum capillatum	Transcriptome	30244	9377	4921
	EukProt	Klebosormidiophyta	Klebsormidium nitens	Proteome	16283	13520	5492
	EukProt	Klebosormidiophyta	Entransia fimbriata	Transcriptome	45191	17854	5393
	Bierenbroodspot et al. 2024	Klebosormidiophyta	Hormidiella parvula	Transcriptome	23375	10402	5398
	EukProt	Charophyta	Chara braunii	Proteome	35665	28439	4386
	1kp	Coleochaetophyta	Coleochaete irregularis	Transcriptome	9328	6177	4045
	EukProt	Zygnematophyta	Spirogloea muscicola	Proteome	27137	14240	4410
	EukProt	Zygnematophyta	Mesotaenium endlicherianum	Proteome	11080	8392	4296
	Jiao et al. 2020	Zygnematophyta	Penium margaritaceum	Proteome	53262	22552	4472
	EukProt	Embryophyta	Marchantia polymorpha	Proteome	24674	12206	5117
	EukProt	Embryophyta	Physcomitrella patens	Proteome	48022	17361	5079
	Li et al. 2020	Embryophyta	Anthoceros agrestis	Proteome	39981	17081	4769
	Banks et al. 2011	Embryophyta	Selaginella moellendorffii	Proteome	34697	16065	4608
	Li et al. 2018	Embryophyta	Salvinia cucullata	Proteome	19779	13924	4768
	Lamesch et al. 2012	Embryophyta	Arabidopsis thaliana	Proteome	27448	19866	4640
	References:
	1kp	One Thousand Plant Transcriptomes Initiative. One thousand plant transcriptomes and the phylogenomics of green plants." Nature. 2024 Oct;574(7780):679-685.
	Banks et al. 2011	Banks JA, Nishiyama T, Hasebe M, Bowman JL, Gribskov M, DePamphilis C, Albert VA, Aono N, Aoyama T, Ambrose BA, Ashton NW. The Selaginella genome identifies genetic changes associated with the evolution of vascular plants. science. 2011 May 20;332(6032):960-3.
	Bierenbroodspot et al. 2024	Bierenbroodspot MJ, Darienko T, de Vries S, Fürst-Jansen JM, Buschmann H, Pröschold T, Irisarri I, de Vries J. Phylogenomic insights into the first multicellular streptophyte. Current Biology. 2024 Feb 5;34(3):670-81.
	EukProt	Richter DJ, Berney C, Strassert JF, Poh YP, Herman EK, Muñoz-Gómez SA, Wideman JG, Burki F, de Vargas C. EukProt: a database of genome-scale predicted proteins across the diversity of eukaryotes. Peer Community Journal. 2022;2.
	Lamesch et al. 2012	Lamesch P, Berardini TZ, Li D, Swarbreck D, Wilks C, Sasidharan R, Muller R, Dreher K, Alexander DL, Garcia-Hernandez M, Karthikeyan AS. The Arabidopsis Information Resource (TAIR): improved gene annotation and new tools. Nucleic acids research. 2012 Jan 1;40(D1):D1202-10.
	Li et al. 2018	Li FW, Brouwer P, Carretero-Paulet L, Cheng S, De Vries J, Delaux PM, Eily A, Koppers N, Kuo LY, Li Z, Simenc M. Fern genomes elucidate land plant evolution and cyanobacterial symbioses. Nature plants. 2018 Jul;4(7):460-72.
	Li et al. 2020	Li FW, Nishiyama T, Waller M, Frangedakis E, Keller J, Li Z, Fernandez-Pozo N, Barker MS, Bennett T, Blázquez MA, Cheng S. Anthoceros genomes illuminate the origin of land plants and the unique biology of hornworts. Nature plants. 2020 Mar;6(3):259-72.
	Jiao et al. 2020	Jiao C, Sørensen I, Sun X, Sun H, Behar H, Alseekh S, Philippe G, Lopez KP, Sun LI, Reed R, Jeon S. The Penium margaritaceum genome: hallmarks of the origins of land plants. Cell. 2020 May 28;181(5):1097-111.

### Sheet: C
	Counts of shared orthologous groups recovered de novo using Broccoli
		Prasinoderma coloniale	Micromonas pusilla CCMP1545	Chlorella sorokiniana	Chlamydomonas schloesseri	Ulva mutabilis	Mesostigma viride	Chlorokybus atmophyticus	Streptofilum capillatum	Klebsormidium nitens	Entransia fimbriata	Hormidiella parvula	Chara braunii	Coleochaete irregularis	Spirogloea muscicola	Mesotaenium endlicherianum	Penium margaritaceum	Marchantia polymorpha	Physcomitrella patens	Anthoceros agrestis	Selaginella moellendorffii	Salvinia cucullata	Arabidopsis thaliana
	Prasinoderma coloniale	3299	2795	2560	2847	2589	2755	2610	2756	2886	2832	2789	2594	2598	2542	2553	2642	2741	2754	2622	2608	2613	2557
	Micromonas pusilla CCMP1545	2795	3729	2790	3089	2803	3065	2848	3028	3196	3164	3088	2857	2813	2787	2761	2887	3027	3023	2866	2830	2865	2807
	Chlorella sorokiniana	2560	2790	3717	3286	2845	2998	2889	3105	3228	3143	3126	2877	2815	2880	2876	2982	3089	3102	2954	2900	2951	2918
	Chlamydomonas schloesseri	2847	3089	3286	4310	3264	3445	3156	3341	3602	3554	3474	3163	3149	3047	3062	3180	3349	3362	3186	3148	3166	3095
	Ulva mutabilis	2589	2803	2845	3264	3572	3012	2797	2933	3105	3080	3017	2805	2783	2690	2699	2797	2939	2940	2793	2793	2794	2732
	Mesostigma viride	2755	3065	2998	3445	3012	4491	3443	3568	3873	3898	3754	3440	3374	3296	3292	3368	3596	3579	3407	3345	3378	3290
	Chlorokybus atmophyticus	2610	2848	2889	3156	2797	3443	4099	3517	3681	3615	3571	3239	3164	3258	3234	3345	3505	3498	3317	3236	3318	3279
	Streptofilum capillatum	2756	3028	3105	3341	2933	3568	3517	4921	4250	4202	4217	3641	3504	3737	3687	3798	4000	4014	3757	3665	3778	3752
	Klebsormidium nitens	2886	3196	3228	3602	3105	3873	3681	4250	5492	4644	4635	3907	3756	3911	3869	3909	4308	4328	4026	3947	4032	3965
	Entransia fimbriata	2832	3164	3143	3554	3080	3898	3615	4202	4644	5393	4612	3885	3742	3766	3737	3807	4130	4130	3888	3812	3908	3805
	Hormidiella parvula	2789	3088	3126	3474	3017	3754	3571	4217	4635	4612	5398	3773	3664	3791	3745	3803	4086	4106	3870	3778	3856	3784
	Chara braunii	2594	2857	2877	3163	2805	3440	3239	3641	3907	3885	3773	4386	3394	3428	3413	3498	3833	3817	3585	3510	3625	3563
	Coleochaete irregularis	2598	2813	2815	3149	2783	3374	3164	3504	3756	3742	3664	3394	4045	3347	3357	3432	3640	3680	3455	3473	3496	3432
	Spirogloea muscicola	2542	2787	2880	3047	2690	3296	3258	3737	3911	3766	3791	3428	3347	4410	3701	3757	3876	3891	3642	3538	3655	3709
	Mesotaenium endlicherianum	2553	2761	2876	3062	2699	3292	3234	3687	3869	3737	3745	3413	3357	3701	4296	3744	3796	3820	3576	3506	3574	3644
	Penium margaritaceum	2642	2887	2982	3180	2797	3368	3345	3798	3909	3807	3803	3498	3432	3757	3744	4472	3887	3906	3655	3592	3691	3766
	Marchantia polymorpha	2741	3027	3089	3349	2939	3596	3505	4000	4308	4130	4086	3833	3640	3876	3796	3887	5117	4679	4357	4214	4365	4291
	Physcomitrella patens	2754	3023	3102	3362	2940	3579	3498	4014	4328	4130	4106	3817	3680	3891	3820	3906	4679	5079	4321	4238	4375	4317
	Anthoceros agrestis	2622	2866	2954	3186	2793	3407	3317	3757	4026	3888	3870	3585	3455	3642	3576	3655	4357	4321	4769	3989	4111	3979
	Selaginella moellendorffii	2608	2830	2900	3148	2793	3345	3236	3665	3947	3812	3778	3510	3473	3538	3506	3592	4214	4238	3989	4608	4096	4026
	Salvinia cucullata	2613	2865	2951	3166	2794	3378	3318	3778	4032	3908	3856	3625	3496	3655	3574	3691	4365	4375	4111	4096	4768	4193
	Arabidopsis thaliana	2557	2807	2918	3095	2732	3290	3279	3752	3965	3805	3784	3563	3432	3709	3644	3766	4291	4317	3979	4026	4193	4640
